# PVT1 splicing activity predicts genome-wide gene expression with miRNA regulatory signatures

**DOI:** 10.1101/2025.07.25.666741

**Authors:** Angelos Kozonakis, Christos Katsioulas, Evgenia Ntini

**Affiliations:** Institute of Molecular Biology and Biotechnology, IMBB-FORTH; University of Crete

## Abstract

Long non-coding RNAs (lncRNAs) have emerged as key regulators of gene expression, yet the functional impact of their splicing activity remains poorly understood. Here, we focus on the chromatin-associated lncRNA PVT1, whose splicing efficiency at specific 3’ splice sites predicts expression of distal genes in breast cancer. Using elastic net modeling across hundreds of breast cancer samples, we identify PVT1 splicing activity as a predictor of gene expression signatures enriched in miR-200/205 targets. Causal inference analysis using tumor-specific SNVs confirms that perturbation of splicing at specific sites alters the expression of distal gene sets enriched in miR-200/205 targets. We suggest a mechanistic model in which inefficient splicing and intron retention expose intronic miR-200 seed sites, perfect 7-mer’s, found exclusively within PVT1 introns, enabling PVT1 to function as a chromatin-associated lncRNA with intron-retained competing endogenous (ceRNA) activity. Artificial splicing enhancement of PVT1 in *vitro* with CASFx altered the expression of miR-200 target genes supporting this model. A genome-wide screen for intronic miR-200 seed sites, and splicing-based modeling across additional lncRNAs and protein-coding genes, identified PVT1 as a top candidate for splicing-modulated intron-retained ceRNA activity. Cross-tissue model generalization to prostate cancer supports the broader relevance of PVT1 splicing-based regulation. Our results highlight the regulatory potential of lncRNA splicing activity in *trans*, suggesting that chromatin-tethered, intron-retained lncRNAs such as PVT1 may serve as key post-transcriptional regulators in cancer.
