## Supplemental Table S1 for "PVT1 splicing activity predicts genome-wide gene expression with miRNA regulatory signatures"

### Sheet: Prostate
FULL
Calculated metrics loaded. Rows: 29626 External metrics loaded. Rows: 30887 Merged metrics. Rows: 29626 Pearson's product-moment correlation data: merged_metrics[[x_metric]] and merged_metrics[[y_metric]] t = 320.65, df = 29624, p-value < 2.2e-16 alternative hypothesis: true correlation is not equal to 0 95 percent confidence interval: 0.8785156 0.8836104 sample estimates: cor 0.8810886
BRCA_365
Calculated metrics loaded. Rows: 29626 External metrics loaded. Rows: 365 Merged metrics. Rows: 365 Pearson's product-moment correlation data: merged_metrics[[x_metric]] and merged_metrics[[y_metric]] t = 18.087, df = 363, p-value < 2.2e-16 alternative hypothesis: true correlation is not equal to 0 95 percent confidence interval: 0.6303844 0.7389128 sample estimates: cor 0.6884836
RSQ0_2
Calculated metrics loaded. Rows: 158 External metrics loaded. Rows: 30887 Merged metrics. Rows: 158 Pearson's product-moment correlation data: merged_metrics[[x_metric]] and merged_metrics[[y_metric]] t = 14.089, df = 156, p-value < 2.2e-16 alternative hypothesis: true correlation is not equal to 0 95 percent confidence interval: 0.6704973 0.8098188 sample estimates: cor 0.7482971
RSQ0_1
Calculated metrics loaded. Rows: 589 External metrics loaded. Rows: 30887 Merged metrics. Rows: 589 Pearson's product-moment correlation data: merged_metrics[[x_metric]] and merged_metrics[[y_metric]] t = 40.795, df = 587, p-value < 2.2e-16 alternative hypothesis: true correlation is not equal to 0 95 percent confidence interval: 0.8371592 0.8794947 sample estimates: cor 0.8597973

### Sheet: Ovary
FULL
Calculated metrics loaded. Rows: 30491 External metrics loaded. Rows: 30887 Merged metrics. Rows: 30491 Pearson's product-moment correlation data: merged_metrics[[x_metric]] and merged_metrics[[y_metric]] t = 354.3, df = 30489, p-value < 2.2e-16 alternative hypothesis: true correlation is not equal to 0 95 percent confidence interval: 0.8947663 0.8991538 sample estimates: cor 0.8969821
BRCA_365
Calculated metrics loaded. Rows: 30491 External metrics loaded. Rows: 365 Merged metrics. Rows: 365 Pearson's product-moment correlation data: merged_metrics[[x_metric]] and merged_metrics[[y_metric]] t = 12.899, df = 363, p-value < 2.2e-16 alternative hypothesis: true correlation is not equal to 0 95 percent confidence interval: 0.4859437 0.6271855 sample estimates: cor 0.5606287
RSQ0_1
Calculated metrics loaded. Rows: 46 External metrics loaded. Rows: 30887 Merged metrics. Rows: 46 Pearson's product-moment correlation data: merged_metrics[[x_metric]] and merged_metrics[[y_metric]] t = 32.207, df = 44, p-value < 2.2e-16 alternative hypothesis: true correlation is not equal to 0 95 percent confidence interval: 0.9629374 0.9886405 sample estimates: cor 0.9794431

### Sheet: Uterus
FULL
Calculated metrics loaded. Rows: 29682 External metrics loaded. Rows: 30887 Merged metrics. Rows: 29682 Pearson's product-moment correlation data: merged_metrics[[x_metric]] and merged_metrics[[y_metric]] t = 226.57, df = 29680, p-value < 2.2e-16 alternative hypothesis: true correlation is not equal to 0 95 percent confidence interval: 0.7918075 0.8001440 sample estimates: cor 0.7960135
BRCA_365
Calculated metrics loaded. Rows: 29682 External metrics loaded. Rows: 365 Merged metrics. Rows: 365 Pearson's product-moment correlation data: merged_metrics[[x_metric]] and merged_metrics[[y_metric]] t = 10.317, df = 363, p-value < 2.2e-16 alternative hypothesis: true correlation is not equal to 0 95 percent confidence interval: 0.3927071 0.5518403 sample estimates: cor 0.4761628
RSQ0_1
Calculated metrics loaded. Rows: 80 External metrics loaded. Rows: 30887 Merged metrics. Rows: 80 Pearson's product-moment correlation data: merged_metrics[[x_metric]] and merged_metrics[[y_metric]] t = 9.9309, df = 78, p-value = 1.713e-15 alternative hypothesis: true correlation is not equal to 0 95 percent confidence interval: 0.6311575 0.8305959 sample estimates: cor 0.7472489

### Sheet: Testis
FULL
Calculated metrics loaded. Rows: 28608 External metrics loaded. Rows: 30887 Merged metrics. Rows: 28608 Pearson's product-moment correlation data: merged_metrics[[x_metric]] and merged_metrics[[y_metric]] t = 259.57, df = 28606, p-value < 2.2e-16 alternative hypothesis: true correlation is not equal to 0 95 percent confidence interval: 0.8343481 0.8412559 sample estimates: cor 0.8378355
BRCA_365
Calculated metrics loaded. Rows: 28608 External metrics loaded. Rows: 365 Merged metrics. Rows: 365 Pearson's product-moment correlation data: merged_metrics[[x_metric]] and merged_metrics[[y_metric]] t = 9.3186, df = 363, p-value < 2.2e-16 alternative hypothesis: true correlation is not equal to 0 95 percent confidence interval: 0.3526175 0.5186248 sample estimates: cor 0.4393647
RSQ0_1
Calculated metrics loaded. Rows: 112 External metrics loaded. Rows: 30887 Merged metrics. Rows: 112 Pearson's product-moment correlation data: merged_metrics[[x_metric]] and merged_metrics[[y_metric]] t = 17.195, df = 110, p-value < 2.2e-16 alternative hypothesis: true correlation is not equal to 0 95 percent confidence interval: 0.7939442 0.8971608 sample estimates: cor 0.8537279

### Sheet: Adrenal_gland
FULL
Calculated metrics loaded. Rows: 25231 External metrics loaded. Rows: 30887 Merged metrics. Rows: 25231 Pearson's product-moment correlation data: merged_metrics[[x_metric]] and merged_metrics[[y_metric]] t = 158.54, df = 25229, p-value < 2.2e-16 alternative hypothesis: true correlation is not equal to 0 95 percent confidence interval: 0.7002050 0.7125683 sample estimates: cor 0.7064405
BRCA_365
Calculated metrics loaded. Rows: 25231 External metrics loaded. Rows: 365 Merged metrics. Rows: 365 Pearson's product-moment correlation data: merged_metrics[[x_metric]] and merged_metrics[[y_metric]] t = 10.196, df = 363, p-value < 2.2e-16 alternative hypothesis: true correlation is not equal to 0 95 percent confidence interval: 0.3879733 0.5479443 sample estimates: cor 0.4718328
RSQ0_1
Calculated metrics loaded. Rows: 154 External metrics loaded. Rows: 30887 Merged metrics. Rows: 154 Pearson's product-moment correlation data: merged_metrics[[x_metric]] and merged_metrics[[y_metric]] t = 32.945, df = 152, p-value < 2.2e-16 alternative hypothesis: true correlation is not equal to 0 95 percent confidence interval: 0.9137599 0.9534892 sample estimates: cor 0.9365671
