## Supplemental Table S2 for "PVT1 splicing activity predicts genome-wide gene expression with miRNA regulatory signatures"

### Sheet: tested_genes
Long non-coding RNAs (Samples x Splice Sites)	Filtered Genes	miR-200/205 family Targets	Fischer's test p-value	Odds Ratio	Confidence Interval Low	Confidence Interval High
PVT1 (617x34)	365	73	1.51318e-14	3.12017	2.37182	4.06079
FTX (339 x 9)	171	30	1.42206e-05	2.61992	1.70077	3.91731
DLEU2 (208 x 7)	489	54	0.00558065	1.52871	1.12644	2.0392
CASC15 (145 x 14)	178	14	0.886515	1.04314	0.557026	1.80461
Protein-coding genes
PTPRT (239 x 20)	201	28	0.00178728	1.98905	1.28117	2.98509
SMYD3 (662 x 18)	151	20	0.012867	1.87243	1.10536	3.01826
TPRG1 (329 x 19)	416	47	0.00647916	1.5674	1.12809	2.13466
ERBB4 (200 x 29)	17	1	1	0.945008	0.0225232	6.08997
RAD51B (328 x 10)	88	10	0.220052	1.56861	0.722875	3.04645
SLC30A8 (145 x 8)	52	3	0.796629	0.747615	0.148972	2.31967
(Samples x Splice Sites) -- Splice sites here indicate how many were selected for downstream analysis, and not the initial number.
Filtered genes include genes that passed three filtering criteria in the elastic net (glmnet) models; 1) best_fold_R² ≥ 0.2 2) correlation value R² with RMSE < 0 3) all_fold_mean_RMSE < Q3 + 1.5*IQR
Metrics reported as calculated by fisher.test() in R
